# Ancient biomolecular analysis of 39 mammoth individuals from Kostenki 11-Ia elucidates Upper Palaeolithic human resource use

**DOI:** 10.1101/2024.06.14.598638

**Authors:** Alba Rey-Iglesia, Alexander J.E. Pryor, Tess Wilson, Mathew A. Teeter, Ashot Margaryan, Ruslan Khaskhanov, Louise Le Meillour, Deon de Jager, Gaudry Troché, Frido Welker, Paul Szpak, Alexander E. Dudin, Eline D. Lorenzen

**Affiliations:** Globe Institute, University of Copenhagen, Denmark 1350; Department of Archaeology and History, University of Exeter, United Kingdom EX4 4QE; Department of Anthropology, Trent University, Canada K9L 0G2; Complex Research Institute of the Russian Academy of Sciences, Russia 364051; Kostenki Museum-Preserve, Voronezh, Russia 396815

**Author notes:** Corresponding authors: Alba Rey-Iglesia, Eline D. Lorenzen.

## Abstract

Circular structures made from woolly mammoth bones are found across Ukraine and west Russia, yet the origin of the bones remains uncertain. We present ten new mammoth radiocarbon dates from the largest circular structure at Kostenki 11-Ia, identifying two mammoth mandibles ∼200-1,200 years older than the other dated materials from the site, suggesting skeletal material from long-dead individuals was scavenged and used in the site construction. Biomolecular sexing of 30 individuals showed a predominance of females, suggesting the Kostenki mammoths are primarily from herds. We identify six mitochondrial lineages across 16 samples, showing they are not all from the same matriline. Integrating biomolecular sexing with stable *δ*^13^C and *δ*^15^N isotope analysis, we find no isotopically-differentiated resource use by females and males, providing the first analysis of foraging differences between sexes in any Late Pleistocene megafauna. Our study highlights the significance of integrating ancient biomolecular approaches in archaeological inference.

**Teaser:** Integrating ^14^C dating, ancient DNA, palaeoproteomics, and stable isotopes improves our understanding of Kostenki 11-Ia
