## Supplementary material for "Ancient biomolecular analysis of 39 mammoth individuals from Kostenki 11-Ia elucidates Upper Palaeolithic human resource use": Table S2

### Sheet: TableS2
Table S2
Species	Number of bones	Minimum number of individuals
Woolly mammoth (Mammuthus primigenius)	2982	64
Don hare (Lepus tanaiticus)	16	1
Arctic fox (Vulpes lagopus)	14	1
Brown bear (Ursus arctos)	1	1
Cave lion (Panthera spelaea)	1	1
Horse (Equus ferus)	6	1
