## Supplementary material for "Ancient biomolecular analysis of 39 mammoth individuals from Kostenki 11-Ia elucidates Upper Palaeolithic human resource use": Table S1

### Sheet: TableS1
Table S1
Skeletal element	Left	Right	Total
Skulls			64
Maxilla			4
Zygomatic arch			1
Occipital condyles			1
Skull fragment			49
Hyoid bone			2
Lower jaw			45
Half of the lower jaw	1	2	3
Ascending ramus of the mandible			1
Symphyseal part of the mandible			1
Articular head of mandibular bone			2
Mandibular bone fragment			9
Atlas			20
Epistrophy			6
Cervical vertebra			23
Thoracic vertebra			97
Lumbar vertebra			20
Sacrum			4
Sacral vertebra			10
Tail vertebra			11
Atlas fragment			4
Odontoid process of epistrophy			1
Fragment of a cervical vertebra			3
Fragment of a thoracic vertebra			7
Fragment of a lumbar vertebra			1
Vertebral body			108
Vertebral body fragment			15
Fragments of a vertebra			177
Fragment of the spinous process			38
Vertebra			22
Sternum			2
Rib			392
Rib fragment			309
Tusk			60
Tusk fragment			60
Upper tooth			4
Tooth			3
Tooth fragment			33
Tooth plate			66
Scapula	24	32	117
Articular cavity of the scapula		1	3
Blade fragment	3	8	38
Shoulder	29	27	66
Unfused articular head of the humerus	5	3	56
Unattached block of the humerus	3	8	23
Fragment of the humerus			2
Radial	10	6	28
Proximal end of the radius	7	3	14
Distal end of radius	0	0	6
Distal epiphysis of radius	1	1	5
Fragment of radius			1
Ulna	28	20	53
Unfused distal epiphysis of the ulna	4	7	17
Proximal end of ulna	1	0	2
Fragment of the distal end of the ulna	0	0	1
Hand bones			50
Pelvic bone	2	1	63
Articular cavity of the pelvic bone			3
Fragment of the pelvic bone		1	69
Femoral	32	18	63
Proximal end of the femur	2		3
Distal end of femur	10	12	31
Unfused articular head	1		29
Unfused distal epiphysis	4	4	8
Trochanter apophysis			1
Fragment of the femur			7
Knee cap	2		12
Tibia	22	24	62
Proximal end of the tibia	1	3	8
Distal end of tibia	0	2	4
Unfused proximal epiphysis of the tibia	1	1	8
Unfused distal epiphysis of the tibia	0	0	4
Fragment of the tibia			4
Small tibia	1		10
Distal end of the fibula			6
Unfused distal epiphysis of the tibia			4
Foot bone			25
Navicular bone of the foot			5
Calcaneus			23
Talus	1	1	17
Medial cuneiform bone			2
Lateral cuneiform bone of the foot			4
Cuboid			6
Metapodial bone			72
Unattached distal epiphysis of the metapodial bone			10
Proximal end of metapodial bone			1
Fragment of metapadial bone			2
Distal end of metapodial bone			2
Distal epiphysis of the metapodial bone			1
1 phalanx			6
2 phalanx			15
3 phalanx			12
Unfused proximal epiphysis of the phalanx			1
Unfused distal epiphysis of the phalanx			1
Phalanx fragment			3
Tubular bone fragment			215
Total			2982
