## Supplementary material for "Ancient biomolecular analysis of 39 mammoth individuals from Kostenki 11-Ia elucidates Upper Palaeolithic human resource use": Table S6

### Sheet: TableS6
Table S6
GenBank accession/SampleID	Haplotype	Mitochodrial clade	Reference
KX176750.1	Hap26	Clade 1/DE	14
KX176751.1	Hap69	Clade 2/A	14
KX176752.1	Hap9	Clade 1/DE	14
KX176753.1	Hap9	Clade 1/DE	14
KX176754.1	Hap21	Clade 1/DE	14
KX176755.1	Hap70	Clade 2/A	14
KX176756.1	Hap21	Clade 1/DE	14
KX176758.1	Hap20	Clade 1/DE	14
KX176759.1	Hap36	Clade 1/DE	14
KX176760.1	Hap30	Clade 1/DE	14
KX176761.1	Hap3	Clade 1/DE	14
KX176762.1	Hap3	Clade 1/DE	14
KX176763.1	Hap3	Clade 1/DE	14
KX176764.1	Hap3	Clade 1/DE	14
KX176765.1	Hap23	Clade 1/DE	14
KX176766.1	Hap23	Clade 1/DE	14
KX176767.1	Hap76	Clade 3/B2	14
KX176768.1	Hap82	Clade 3/B2	14
KX176769.1	Hap76	Clade 3/B2	14
KX176770.1	Hap76	Clade 3/B2	14
KX176771.1	Hap76	Clade 3/B2	14
KX176772.1	Hap78	Clade 3/B2	14
KX176773.1	Hap76	Clade 3/B2	14
KX176774.1	Hap76	Clade 3/B2	14
KX176775.1	Hap76	Clade 3/B2	14
KX176776.1	Hap79	Clade 3/B2	14
KX176777.1	Hap76	Clade 3/B2	14
KX176778.1	Hap76	Clade 3/B2	14
KX176779.1	Hap76	Clade 3/B2	14
KX176780.1	Hap72	Clade 3/B2	14
KX176781.1	Hap76	Clade 3/B2	14
KX176783.1	Hap72	Clade 3/B2	14
KX176784.1	Hap76	Clade 3/B2	14
KX176785.1	Hap81	Clade 3/B2	14
KX176786.1	Hap50	Clade 1/DE	14
KX176787.1	Hap22	Clade 1/DE	14
KX176788.1	Hap66	Clade 1/DE	14
KX176789.1	Hap13	Clade 1/DE	14
KX176790.1	Hap25	Clade 1/DE	14
KX176791.1	Hap77	Clade 3/B2	14
KX176792.1	Hap23	Clade 1/DE	14
KX176793.1	Hap80	Clade 3/B2	14
KX176794.1	Hap75	Clade 3/B2	14
KX176795.1	Hap21	Clade 1/DE	14
KX176796.1	Hap21	Clade 1/DE	14
KX176797.1	Hap9	Clade 1/DE	14
KX176798.1	Hap2	Clade 1/DE	14
KX176799.1	Hap28	Clade 1/DE	14
KX176800.1	Hap15	Clade 1/DE	14
KX176801.1	Hap32	Clade 1/DE	14
KX176802.1	Hap16	Clade 1/DE	14
KX176803.1	Hap9	Clade 1/DE	14
MG334264.1	Hap1	Clade 1/DE	16
MG334265.1	Hap3	Clade 1/DE	16
MG334266.1	Hap4	Clade 1/DE	16
MG334267.1	Hap3	Clade 1/DE	16
MG334268.1	Hap3	Clade 1/DE	16
MG334269.1	Hap3	Clade 1/DE	16
MG334270.1	Hap3	Clade 1/DE	16
MG334271.1	Hap9	Clade 1/DE	16
MG334272.1	Hap12	Clade 1/DE	16
MG334273.1	Hap53	Clade 1/DE	16
MG334274.1	Hap1	Clade 1/DE	16
MG334275.1	Hap52	Clade 1/DE	16
MG334276.1	Hap1	Clade 1/DE	16
MG334277.1	Hap3	Clade 1/DE	16
MG334278.1	Hap3	Clade 1/DE	16
MG334279.1	Hap3	Clade 1/DE	16
MG334280.1	Hap7	Clade 1/DE	16
MG334281.1	Hap1	Clade 1/DE	16
MG334282.1	Hap71	Clade 2/A	16
MG334283.1	Hap11	Clade 1/DE	16
MH158736.1	Hap8	Clade 1/DE	16
KX027489.1	Hap31	Clade 1/DE	25
KX027490.1	Hap27	Clade 1/DE	25
KX027491.1	Hap54	Clade 1/C	25
KX027492.1	Hap44	Clade 1/DE	25
KX027495.1	Hap18	Clade 1/DE	25
KX027498.1	Hap56	Clade 1/C	25
KX027499.1	Hap61	Clade 1/C	25
KX027500.1	Hap61	Clade 1/C	25
KX027501.1	Hap61	Clade 1/C	25
KX027502.1	Hap61	Clade 1/C	25
KX027507.1	Hap60	Clade 1/C	25
KX027526.1	Hap73	Clade 3/B2	25
KX027531.1	Hap83	Clade 3/B1	25
KX027532.1	Hap58	Clade 1/C	25
KX027533.1	Hap71	Clade 2/A	25
KX027534.1	Hap62	Clade 1/C	25
KX027536.1	Hap63	Clade 1/C	25
KX027564.1	Hap65	Clade 1/C	25
KX027565.1	Hap57	Clade 1/C	25
KX027566.1	Hap55	Clade 1/C	25
KX027567.1	Hap64	Clade 1/C	25
MF579931.1	Hap87	Clade 3/B2	36
MF579933.1	Hap86	Clade 3/B2	36
MF579934.1	Hap85	Clade 3/B2	36
MF579935.1	Hap87	Clade 3/B2	36
MF579936.1	Hap88	Clade 3/B2	36
MF579937.1	Hap87	Clade 3/B2	36
MF579938.1	Hap85	Clade 3/B2	36
MF579939.1	Hap85	Clade 3/B2	36
MF579940.1	Hap85	Clade 3/B2	36
MF579941.1	Hap85	Clade 3/B2	36
MF579942.1	Hap87	Clade 3/B2	36
MF579944.1	Hap87	Clade 3/B2	36
MF579946.1	Hap8	Clade 1/DE	36
MF579947.1	Hap13	Clade 1/DE	36
MF579949.1	Hap13	Clade 1/DE	36
MF579950.1	Hap13	Clade 1/DE	36
AP008987.1	Hap40	Clade 1/DE	84
DQ188829.2	Hap37	Clade 1/DE	85
DQ316067.1	Hap39	Clade 1/DE	86
EU153444.1	Hap21	Clade 1/DE	87
EU153445.1	Hap9	Clade 1/DE	87
EU153446.1	Hap34	Clade 1/DE	87
EU153447.1	Hap24	Clade 1/DE	87
EU153448.1	Hap2	Clade 1/DE	87
EU153449.1	Hap9	Clade 1/DE	87
EU153451.1	Hap67	Clade 2/A	87
EU153452.1	Hap19	Clade 1/DE	87
EU153453.1	Hap68	Clade 2/A	87
EU153454.1	Hap49	Clade 1/DE	87
EU153455.1	Hap21	Clade 1/DE	87
EU153456.1	Hap2	Clade 1/DE	87
EU153457.1	Hap17	Clade 1/DE	87
EU153458.1	Hap33	Clade 1/DE	87
EU155210.1	Hap35	Clade 1/DE	87
JF912200.1	Hap59	Clade 1/C	88
KX376247.1	Hap2	Clade 1/DE	89
KY454846.1	Hap90	Clade 3/B2	90
LC136999.1	Hap2	Clade 1/DE	91
MF770243.1	Hap29	Clade 1/DE	92
MK089811.2	Hap84	Clade 3/B2	93
MW528238.1	Hap6	Clade 1/DE	94
MW528239.1	Hap5	Clade 1/DE	94
MW528241.1	Hap46	Clade 1/DE	94
MW528244.1	Hap48	Clade 1/DE	94
MW528246.1	Hap45	Clade 1/DE	94
MW528250.1	Hap38	Clade 1/DE	94
MW528252.1	Hap10	Clade 1/DE	94
MW528253.1	Hap2	Clade 1/DE	94
MW528254.1	Hap2	Clade 1/DE	94
MW528256.1	Hap9	Clade 1/DE	94
MW528257.1	Hap51	Clade 1/DE	94
MW528258.1	Hap47	Clade 1/DE	94
MW528259.1	Hap14	Clade 1/DE	94
CGG_1_018222	Hap42	Clade 1/DE	This study
CGG_1_018228	Hap13	Clade 1/DE	This study
CGG_1_018229	Hap13	Clade 1/DE	This study
CGG_1_018232	Hap74	Clade 3/B2	This study
CGG_1_018233	Hap41	Clade 1/DE	This study
CGG_1_018239	Hap13	Clade 1/DE	This study
CGG_1_018240	Hap13	Clade 1/DE	This study
CGG_1_018243	Hap42	Clade 1/DE	This study
CGG_1_018244	Hap13	Clade 1/DE	This study
CGG_1_018250	Hap89	Clade 1/DE	This study
CGG_1_018251	Hap74	Clade 3/B2	This study
CGG_1_018254	Hap43	Clade 1/DE	This study
CGG_1_018256	Hap41	Clade 1/DE	This study
