## Supplementary material for "Ancient biomolecular analysis of 39 mammoth individuals from Kostenki 11-Ia elucidates Upper Palaeolithic human resource use": Table S3

### Sheet: TableS3
Table S3																					OxCal new
Specimen (CGG number)	Excavation ID	Mitochondrial genome coverage	Used in haplotype analysis	Haplotype	Biomolecular sex	Genetic sexing	Proteomic analysis	Site	Country	Material	δ13CVPDB	δ15NAIR	wt%C	wt%N	C:NAtomic	14C Lab ID	fraction	fraction ±	D14C (‰)	D14C (‰) ±	14C age (BP)	14C age (BP) ±	Median BP	95.4% from_to BP
018221	4				F	F	Y	Kostenki 11	Russia	Tooth	-20.64	9.86	31.2	11.5	3.18
018222	5	4.5*	Yes	Hap42	F	F	Y	Kostenki 11	Russia	Tooth	-20.93	9.84	23.8	8.5	3.27	UCIAMS-251304	0.1053	0.0008	-894.7	0.8	18,080	60	22,036	22,200-21,861
018223	6				M	M	Y	Kostenki 11	Russia	Tooth	-20.54	8.86	34.5	12.6	3.19
018224	7	0.5	No. Coverage too low.		M	-	Y	Kostenki 11	Russia	Tooth	-20.47	9.41	32.1	11.8	3.17
018225	8	6.0	Post-hoc analysis only, due to >20% N bases	Hap13	N/A	-	Y	Kostenki 11	Russia	Tooth	-20.22	10.26	31.7	11.7	3.16
018226	9				F	F	Y	Kostenki 11	Russia	Tooth	-20.02	9.78	32.4	11.9	3.18
018227	10				F	F	-	Kostenki 11	Russia	Tooth	-20.47	7.49	29.5	10.6	3.24
018228	11	22.1	Yes	Hap13	F	F	-	Kostenki 11	Russia	Tooth	-20.49	9.48	37.4	13.6	3.21
018229	12	26.4	Yes	Hap13	M	-	Y	Kostenki 11	Russia	Tooth	-20.44	9.68	26.6	9.7	3.19
018230	13	0.8	No. Coverage too low.		N/A	-	Y	Kostenki 11	Russia	Tooth	-20.72	8.01	23.7	8.6	3.24
018231	14	0.3	No. Coverage too low.		F	F	-	Kostenki 11	Russia	Tooth	-20.17	9.76	33.3	12.3	3.17
018232	15	94.6	Yes	Hap74	M	-	Y	Kostenki 11	Russia	Tooth	-20.63	9.29	30	10.9	3.2
018233	16	19.0	Yes	Hap41	N/A	-	Y	Kostenki 11	Russia	Tooth	-20.04	7.6	33.1	12.1	3.2
018234	17	0.2	No. Coverage too low.		N/A	-	Y	Kostenki 11	Russia	Tooth	-20.32	8.11	35	12.7	3.21
018235	18	0.4	No. Coverage too low.		F	-	Y	Kostenki 11	Russia	Tooth	-20.17	11.02	23.8	8.7	3.18
018236	19	2.8	Post-hoc analysis only, due to >20% N bases	Hap13	N/A	-	Y	Kostenki 11	Russia	Tooth	-20.57	8.58	18.7	6.9	3.18
018237	20				F	F	-	Kostenki 11	Russia	Tooth	-20.12	10.24	27.3	9.8	3.25
018238	21				M	M	Y	Kostenki 11	Russia	Tooth	-20.44	8.79	21.3	7.5	3.33
018239	22	82.0	Yes	Hap13	F	F	-	Kostenki 11	Russia	Tooth	-20.47	9.82	38.5	14	3.22	UCIAMS-266003	0.0799	0.0013	-920.1	1.3	20,300	130	24,402	24,838-23,995
018240	23	44.6	Yes	Hap13	F	F	-	Kostenki 11	Russia	Tooth	-20.82	7.9	13.5	4.6	3.4
018241	24				F	F	-	Kostenki 11	Russia	Tooth	-20.77	8.35	36.4	12.3	3.45	UCIAMS-251305	0.0955	0.0008	-904.5	0.8	18,870	70	22,787	22,977-22,552
018241	24				F	F	-	Kostenki 11	Russia	Tooth						UCIAMS-266002	0.0789	0.0013	-921.1	1.3	20,400	140	24,527	24,980-24,161
018242	25				F	F	-	Kostenki 11	Russia	Tooth	-20.16	9.87	20.1	7.4	3.15
018243	26	117.3	Yes	Hap42	F	-	Y	Kostenki 11	Russia	Tooth	-20.56	11.17	21.2	7.8	3.17
018244	27	14.7	Yes	Hap13	M	-	Y	Kostenki 11	Russia	Tooth	-20.53	9.44	36.2	13.2	3.19	UCIAMS-266004	0.0769	0.0013	-923.1	1.3	20,610	140	24,823	25,186-24,341
018245	28				M	M	-	Kostenki 11	Russia	Tooth	-20.1	11.09	37.4	13.3	3.28	UCIAMS-251306	0.0769	0.0008	-923.1	0.8	20,610	90	24,836	25,145-24,540
018246	29				N/A	-	Y	Kostenki 11	Russia	Tooth	-20.56	8.6	33.5	12.1	3.23
018247	30				F	F	-	Kostenki 11	Russia	Tooth	-20.38	9.85	40.1	14.5	3.23	UCIAMS-266005	0.0766	0.0013	-923.4	1.3	20,640	140	24,861	25,223-24,386
018248	31				M	M	Y	Kostenki 11	Russia	Tooth	-20.47	7.54	35	12.8	3.2
018249	32				N/A	-	Y	Kostenki 11	Russia	Tooth	-20.59	8.06	38.1	13.9	3.2
018250	33	5.4*	Yes	Hap89	M	M	-	Kostenki 11	Russia	Tooth	-20.75	10.11	43.2	15.1	3.34	UCIAMS-251307	0.0799	0.0007	-920.1	0.7	20,300	80	24,390	24,640-24,154
018251	34	322.1	Yes	Hap74	F	F	-	Kostenki 11	Russia	Tooth	-20.36	8.95	29.9	11	3.18
018252	35				M	M	-	Kostenki 11	Russia	Tooth	-20.53	8.78	37.5	13.7	3.21
018253	36	0.1	No. Coverage too low.		N/A	-	-	Kostenki 11	Russia	Bone
018254	37	39.6	Yes	Hap43	M	M	-	Kostenki 11	Russia	Bone	-19.67	9.36	38.2	14.4	3.09
018255	38	3.3	Post-hoc analysis only, due to >20% N bases	Hap13	N/A	-	Y	Kostenki 11	Russia	Tooth	-20.16	9.2	24.7	9.1	3.16
018256	39	715.3	Yes	Hap41	F	F	-	Kostenki 11	Russia	Tooth	-20.35	7.43	35.6	13	3.2	UCIAMS-266006	0.0741	0.0013	-925.9	1.3	20,900	150	25,210	25,662-24,802
018257	40				M	M	-	Kostenki 11	Russia	Tooth	-20.2	10.06	36.2	13.3	3.17	UCIAMS-266007	0.0721	0.0013	-927.9	1.3	21,120	150	25,465	25,798-25,140
018258	41				F	F	-	Kostenki 11	Russia	Tooth	-20.31	9.27	33.1	12.1	3.18
018259	42				M	-	Y	Kostenki 11	Russia	Tooth	-19.94	8.83	27.4	10.1	3.16
