## Supplementary material for "Ancient biomolecular analysis of 39 mammoth individuals from Kostenki 11-Ia elucidates Upper Palaeolithic human resource use": Table S5

### Sheet: TableS5
Table S5
LengthChrX (bp)	120,050,768
LengthChr8 (bp)	128,409,435
Specimen (CGG number)	Laboratory methods			Total number of single-ended reads	Total number of trashed reads	Fraction of SE reads trashed	Total number of retained reads	Total number of NTs in retained reads	Average number of NTs in retained reads	Nuclear and MT (LoxAfr4)							MT (DQ188829)							Sex determination						MT Capture (DQ188829)
	DNA extraction protocol	Library build method	Mitochondrial capture ID							Total number of hits (prior to PCR duplicate filtering)	Total number of hits vs. total number of reads retained	Fraction of hits that were PCR duplicates	Total number of hits (excluding any PCR duplicates)	Total number of unique hits vs. total number of reads retained	Estimated coverage from unique hits	Average number of aligned bases per unique hit	Total number of hits (prior to PCR duplicate filtering)	Total number of hits vs. total number of reads retained	Fraction of hits that were PCR duplicates	Total number of hits (excluding any PCR duplicates)	Total number of unique hits vs. total number of reads retained	Estimated coverage from unique hits	Average number of aligned bases per unique hit	Reads mapping ChrX	Normalized Reads mapping ChrX by ChrX length = 120,050,768 bp	Reads mapping Chr8	Normalized Reads mapping Chr8 by Chr8 length = 128,409,435 bp	Normarlised ratio ChrX/Chr8	Genetic sex ID	Total number of read pairs	Total number of read 1 trashed	Fraction of read 1 trashed	Total number of read 2 trashed	Fraction of read 2 trashed	Total number of reads collapsed	Fraction of reads collapsed	Total number of retained reads	Total number of NTs in retained reads	Average number of NTs in retained reads	Total number of hits (prior to PCR duplicate filtering)	Total number of hits vs. total number of reads retained	Fraction of hits that were PCR duplicates	Total number of hits (excluding any PCR duplicates)	Total number of unique hits vs. total number of reads retained	Estimated coverage from unique hits	Average number of aligned bases per unique hit
018221	(56-57)	dsDNA		14,677,051	626,696	0.0	14,050,355	878,580,859	63	44,805	0.003189	0.008660	44,417	0.003161	0.000756	55.665128	58	0.000004	0.000000	58	0.000004	0.2	56	1539	1.28196e-05	1747	1.36049e-05	0.942275	Female
018222	(56-57)	dsDNA		18,768,865	1,921,076	0.1	16,847,789	1,020,932,651	61	147,746	0.008769	0.010545	146,188	0.008677	0.002649	59.289312	1,226	0.000073	0.036705	1,181	0.000070	4.5	64	5291	4.4073e-05	5975	4.65308e-05	0.947179	Female
018223	(56-57)	dsDNA		4,308,582	1,263,076	0.3	3,045,506	162,601,186	53	15,005	0.004927	0.010130	14,853	0.004877	0.000214	47.120851	17	0.000006	0.000000	17	0.000006	0.1	52	301	2.50727e-06	636	4.95291e-06	0.506222	Male
018224	(57-58)	ssDNA; USER	CAP_101	4,526,025	835,642	0.2	3,690,383	272,365,196	74	257	0.000070	0.112840	228	0.000062	0.000003	44.241228	1	0.000000	0.000000	1	0.000000	0.0	51							1455568	252808	0.173683	252808	0.173683	1179163	0.810105	1226357	80665472	65.7765	184	0.00015	0.163043	154	0.000126	0.459928	50.0844
018225	(57-58)	ssDNA; USER	CAP_102	4,695,054	1,351,044	0.3	3,344,010	254,783,197	76	3,258	0.000974	0.116329	2,879	0.000861	0.000038	42.686697	14	0.000004	0.071429	13	0.000004	0.0	45							1428339	470598	0.329472	470598	0.329472	908914	0.636343	1006568	66418970	65.9856	2506	0.00249	0.147247	2137	0.002123	5.98092	46.935
018226	(56-57)	dsDNA		3,317,512	153,033	0.0	3,164,479	195,270,243	62	240,788	0.076091	0.008456	238,752	0.075447	0.003974	54.457743	392	0.000124	0.017857	385	0.000122	1.3	56	8482	7.06534e-05	9677	7.53605e-05	0.937539	Female
018227	(56-57)	dsDNA		9,914,443	409,890	0.0	9,504,553	610,909,672	64	186,237	0.019595	0.011695	184,059	0.019365	0.003350	59.552442	142	0.000015	0.028169	138	0.000015	0.5	57	7009	5.83836e-05	7544	5.87496e-05	0.993771	Female
018228	(57-58)	ssDNA; USER	CAP_103	3669143	1,351,605	0.4	2,317,538	206,401,561	89	21,327	0.009202	0.120739	18,752	0.008091	0.000326	56.900064	32	0.000014	0.250000	24	0.000010	0.1	71	676	5.63095e-06	775	6.03538e-06	0.93299	Female	1435303	540413	0.376515	540413	0.376515	807976	0.562931	981804	77688973	79.1288	10623	0.01082	0.432458	6029	0.006141	22.1184	61.5235
018229	(57-58)	ssDNA; USER	CAP_104	4188780	1,206,850	0.3	2,981,930	297,435,029	100	1,678	0.000563	0.123957	1,470	0.000493	0.000021	47.058503	44	0.000015	0.113636	39	0.000013	0.1	53							1468504	443679	0.30213	443679	0.30213	919732	0.626305	1129918	95695239	84.6922	10077	0.008918	0.253052	7527	0.006662	26.3566	58.7219
018230	(57-58)	ssDNA; USER	CAP_105	3,510,692	826,097	0.2	2,684,595	205,229,787	76	285	0.000106	0.101754	256	0.000095	0.000004	47.308594	2	0.000001	0.500000	1	0.000000	0.0	35							1326834	239777	0.180714	239777	0.180714	1051575	0.792545	1122539	81882439	72.944	454	0.000404	0.455947	247	0.00022	0.846333	57.4615
018231	(57-58)	ssDNA; USER	CAP_106	7,596,622	91,717	0.0	7,504,905	545,893,576	73	6,735	0.000897	0.013066	6,647	0.000886	0.000133	65.502482	22	0.000003	0.000000	22	0.000003	0.1	63	311	2.59057e-06	223	1.73663e-06	1.49172	Female	1460004	360704	0.247057	360704	0.247057	1041237	0.713174	1157363	88619076	76.5698	100	8.64e-05	0.15	85	7.34e-05	0.254621	50.2353
018232	(57-58)	ssDNA; USER	CAP_107	4,067,453	997,263	0.2	3,070,190	270,854,000	88	5,354	0.001744	0.103848	4,798	0.001563	0.000070	47.841392	72	0.000023	0.125000	63	0.000021	0.2	58							896541	110306	0.123035	110306	0.123035	756416	0.843705	816054	72930383	89.3696	76775	0.094081	0.664448	25762	0.031569	94.6064	61.5849
018233	(57-58)	ssDNA; USER	CAP_108	4,044,077	668,196	0.2	3,375,881	302,556,860	90	1,483	0.000439	0.104518	1,328	0.000393	0.000020	49.385542	33	0.000010	0.060606	31	0.000009	0.1	55							1654631	284954	0.172216	284954	0.172216	1316504	0.795648	1422850	107000000	75.1251	6274	0.004409	0.183456	5123	0.003601	19.0026	62.2046
018234	(57-58)	ssDNA; USER	CAP_109	3,032,347	413,691	0.1	2,618,656	225,320,803	86	63	0.000024	0.031746	61	0.000023	0.000001	46.540984	0	0.000000	0	0	0.000000	0.0	0							815551	46870	0.05747	46870	0.05747	755613	0.926506	781749	68193115	87.2315	164	0.00021	0.573171	70	8.95e-05	0.249255	59.7143
018235	(57-58)	ssDNA; USER	CAP_110	2,633,435	486,312	0.2	2,147,123	221,954,237	103	402	0.000187	0.154229	340	0.000158	0.000005	44.526471	1	0.000000	0.000000	1	0.000000	0.0	44							1084138	135055	0.124574	135055	0.124574	914474	0.843503	983692	95144148	96.7215	2100	0.002135	0.944762	116	0.000118	0.380322	54.9828
018236	(57-58)	ssDNA; USER	CAP_111	4,996,188	725,982	0.1	4,270,206	399,422,130	94	105	0.000025	0.104762	94	0.000022	0.000001	43.223404	2	0.000000	0.000000	2	0.000000	0.0	50							1475262	185069	0.125448	185069	0.125448	1251589	0.848384	1328797	110000000	82.7508	1280	0.000963	0.282813	918	0.000691	2.81509	51.4259
018237	(56-57)	dsDNA		3,733,764	1,283,536	0.3	2,450,228	124,558,118	51	79,293	0.032361	0.009660	78,527	0.032049	0.001101	45.865817	49	0.000020	0.000000	49	0.000020	0.1	44	2637	2.19657e-05	3183	2.47879e-05	0.886146	Female
018238	(56-57)	dsDNA		10,832,556	4,084,319	0.4	6,748,237	279,528,712	41	192,275	0.028493	0.047182	183,203	0.027148	0.002464	43.998319	121	0.000018	0.033058	117	0.000017	0.3	44	3359	2.79798e-05	7615	5.93025e-05	0.471815	Male
018239	(57-58)	ssDNA; USER	CAP_112	2,413,780	459,233	0.2	1,954,547	155,599,004	80	63,397	0.032436	0.119280	55,835	0.028567	0.001043	61.106886	55	0.000028	0.109091	49	0.000025	0.2	62	2037	1.69678e-05	2267	1.76545e-05	0.961106	Female	1210935	153221	0.126531	153221	0.126531	1027949	0.848889	1087479	82279592	75.6609	30363	0.027921	0.332477	20268	0.018638	81.9753	67.8274
018240	(57-58)	ssDNA; USER	CAP_113	3,195,099	696,499	0.2	2,498,600	173,540,340	69	177,200	0.070920	0.105034	158,588	0.063471	0.002473	51.022076	83	0.000033	0.072289	77	0.000031	0.3	55	5494	4.5764e-05	6557	5.10632e-05	0.896222	Female	1808034	362848	0.200686	362848	0.200686	1405954	0.777615	1484418	96496698	65.0064	14503	0.00977	0.097773	13085	0.008815	44.5952	57.1542
018241	(56-57)	dsDNA		3,617,187	774,614	0.2	2,842,573	153,952,019	54	530,930	0.186778	0.008372	526,485	0.185214	0.008797	54.668978	630	0.000222	0.014286	621	0.000218	2.0	54	18412	0.000153368	21363	0.000166366	0.921872	Female
018242	(56-57)	dsDNA		3,261,323	721,459	0.2	2,539,864	135,520,193	53	220,751	0.086914	0.015262	217,382	0.085588	0.003341	50.281146	220	0.000087	0.013636	217	0.000085	0.7	53	7581	6.31483e-05	8692	6.76897e-05	0.932908	Female
018243	Allentoft et al. 2015	ssDNA; USER	CAP_114	2,879,848	602,594	0.2	2,277,254	223,744,468	98	4,013	0.001762	0.108647	3,577	0.001571	0.000059	54.221135	91	0.000040	0.131868	79	0.000035	0.3	63							1188445	236819	0.199268	236819	0.199268	899648	0.756996	1003604	85373937	85.0674	51251	0.051067	0.423231	29560	0.029454	117.283	66.5373
018244	Allentoft et al. 2015	ssDNA; USER	CAP_115	3,211,199	757,578	0.2	2,453,621	230,333,520	94	1,468	0.000598	0.104223	1,315	0.000536	0.000020	49.207605	19	0.000008	0.210526	15	0.000006	0.0	47							887842	86243	0.097138	86243	0.097138	768865	0.865993	834333	83013802	99.4972	22332	0.026766	0.78233	4861	0.005826	14.7206	50.7848
018245	(56-57)	dsDNA		3,263,613	603,505	0.2	2,660,108	162,348,110	61	11,952	0.004493	0.008116	11,855	0.004457	0.000189	52.251033	78	0.000029	0.000000	78	0.000029	0.3	57	221	1.84089e-06	465	3.62123e-06	0.50836	Male
018246	(56-57)	dsDNA		814,155	798,874	1.0	15,281	722,648	47	37	0.002421	0.000000	37	0.002421	0.000001	51.270270	0	0.000000	0.000000	0	0.000000	0.0	0
018247	(56-57)	dsDNA		3,631,768	1,176,397	0.3	2,455,371	122,826,028	50	25,860	0.010532	0.009281	25,620	0.010434	0.000404	51.634621	26	0.000011	0.000000	26	0.000011	0.1	49	878	7.31357e-06	1055	8.21591e-06	0.890172	Female
018248	(56-57)	dsDNA		10,988,480	2,529,962	0.2	8,458,518	442,002,114	52	611,462	0.072289	0.006895	607,246	0.071791	0.009845	53.046966	403	0.000048	0.009926	399	0.000047	1.2	52	11173	9.3069e-05	25373	0.000197595	0.47101	Male
018249	(56-57)	dsDNA		1,809,732	329,213	0.2	1,480,519	83,170,446	56	4,735	0.003198	0.012249	4,677	0.003159	0.000073	51.389780	7	0.000005	0.000000	7	0.000005	0.0	49
018250	(56-57)	dsDNA		6,077,361	865,189	0.1	5,212,172	301,037,595	58	1,406,738	0.269895	0.017379	1,382,291	0.265204	0.024047	56.918860	1,612	0.000309	0.046526	1,537	0.000295	5.4	59	26147	0.0002178	56934	0.000443379	0.491227	Male
018251	(57-58)	ssDNA; USER	CAP_116	3,620,075	800,671	0.2	2,819,404	264,045,020	94	86,935	0.030835	0.126968	75,897	0.026920	0.001349	58.142878	137	0.000049	0.094891	124	0.000044	0.4	59	2609	2.17325e-05	3143	2.44764e-05	0.887895	Female	947614	96823	0.102176	96823	0.102176	825884	0.871541	875698	76731059	87.6227	212379	0.242525	0.610399	82743	0.094488	322.058	65.2733
018252	(56-57)	dsDNA		2,571,140	616,622	0.2	1,954,518	105,575,727	54	35,062	0.017939	0.007273	34,807	0.017808	0.000562	52.852817	38	0.000019	0.052632	36	0.000018	0.1	50	661	5.506e-06	1454	1.13232e-05	0.486261	Male
018253	(57-58)	ssDNA; USER	CAP_117	3,820,092	919,952	0.2	2,900,140	276,258,418	95	61	0.000021	0.065574	57	0.000020	0.000001	51.859649	1	0.000000	0.000000	1	0.000000	0.0	46							1337781	396525	0.296405	396525	0.296405	891241	0.666208	991271	80845844	81.5578	49	4.94e-05	0.510204	24	2.42e-05	0.077519	54.1667
018254	(57-58)	ssDNA; USER	CAP_118	3,155,267	457,490	0.1	2,697,777	255,254,090	95	6,285	0.0023297	0.0184566	6,169	0.0022867	0.000210	57.008801	38	0.000014	0.131579	33	0.000012	0.1	56	141	1.1745e-06	239	1.86123e-06	0.631035	Male	1287046	194033	0.150758	194033	0.150758	1047864	0.814162	1138162	90758220	79.741	13927	0.012236	0.247361	10482	0.00921	39.6345	63.4106
018255	(57-58)	ssDNA; USER	CAP_119	3,442,055	554,193	0.2	2,887,862	220,646,187	76	303	0.000105	0.122112	266	0.000092	0.000004	43.703008	1	0.000000	0.000000	1	0.000000	0.0	42							1129086	89516	0.079282	89516	0.079282	1015722	0.899597	1063418	86688167	81.5184	2025	0.001904	0.405926	1203	0.001131	3.34067	46.5694
018256	(57-58)	ssDNA; USER	CAP_120	4,074,486	1,140,186	0.3	2,934,300	207,948,391	71	190,045	0.064767	0.124834	166,321	0.056682	0.002942	57.868231	1,304	0.000444	0.141104	1,120	0.000382	3.9	58	5616	4.67802e-05	6669	5.19354e-05	0.900738	Female	1913119	471360	0.246383	471360	0.246383	1388750	0.725909	1494768	96276222	64.4088	248131	0.166	0.232813	190363	0.127353	715.287	63.0131
018257	(56-57)	dsDNA		2,862,355	495,361	0.2	2,366,994	131,483,505	56	180,777	0.076374	0.007589	179,405	0.075794	0.002949	53.783456	386	0.000163	0.018135	379	0.000160	1.2	53	3314	2.7605e-05	7557	5.88508e-05	0.469067	Male
018258	(56-57)	dsDNA		1,865,307	331,162	0.2	1,534,145	92,185,129	60	17,576	0.011457	0.009160	17,415	0.011352	0.000264	49.649785	37	0.000024	0.027027	36	0.000023	0.1	53	616	5.13116e-06	686	5.34229e-06	0.960481	Female
018259	(56-57)	dsDNA		2,155,138	241,113	0.1	1,914,025	116,945,257	61	2,073	0.001083	0.007236	2,058	0.001075	0.000033	51.822643	17	0.000009	0.000000	17	0.000009	0.1	54
