## Supplementary material for "Ancient biomolecular analysis of 39 mammoth individuals from Kostenki 11-Ia elucidates Upper Palaeolithic human resource use": Table S4

### Sheet: TableS4
Table S4
Lab. code	Radiocarbon BP	Median BP	95.4% from_to BP	Structure	Material type	Retained for first-stage analysis	Used in Oxcal models	Reference
CURL-21040	20,670 ± 160	24,895	25,279-24,339	Third	Charcoal	Yes	Yes	(3)
CURL-21043	20,360 ± 150	24,480	24,976-24,078	Third	Charcoal	Yes	Yes	(3)
CURL-22804	20,620 ± 150	24,833	2,208-24,329	Third	Charcoal	Yes	Yes	(3)
GIN-2532	19,900 ± 350	23,973	24,895-23,095	First	Burnt bone	Yes	No	(9,53,55)
GIN-8079	18,700±80	22,633	22,901-22,423	First	Mammoth ivory	No	No	(54)
LE-1403	12,000 ± 100	13,892	14,082-13,607	First	Mammoth ivory	No	No	(9,53,55)
LE-1637	14,610 ± 120	17,876	18,194-17,458	First	Mammoth ivory	No	No	(9,53,55)
LE-1704a	16,040 ± 120	19,348	19,605-19,025	First	Mammoth bone	No	No	(9,53,55)
LE-1704b	17,310 ± 200	20,910	21,646-20,401	First	Mammoth bone	No	No	(9,53,55)
NSKA-885	19,514 ± 257	23,481	24,094-22,960	Third	Burnt bone	Yes	No	(3)
NSKA-886	20,728 ± 316	24,957	25,730-24,190	Third	Burnt bone (calcined rib)	Yes	No	(3)
NSKA-889	20,006 ± 319	24,097	24,977-23,289	Third	Mammoth bone	Yes	No	(3)
NSKA-890	20,838 ± 519	25,068	26,220-23,834	Third	Mammoth bone	Yes	No	(3)
NSKA-892	13,854 ± 139	16,804	17,266-16,356	Third	Charcoal	No	No	(3)
1. A. J. E. Pryor et al., The chronology and function of a new circular mammoth-bone structure at Kostenki 11. Antiquity 94, 323–341 (2020).
2. A. N. Rogachev, V.V. Popov, “Kostenki 11 (Anosovka 2)” in N.D. Praslov, A.N. Rogachev, Eds. (Nauka, 1982), pp. 116–32 (in Russian).
3. N.D. Praslov, L.D. Soulerjytsky, De nouvelles données chronologiques pour le paléolithique de Kostienki-sur-Don. Préhistoire Européenne 11, 133–43 (1997) (in French).
4. V. V. Popov et al., “Kostenki 11 (Anosovka 2)” in Kostenki & the early Upper Palaeolithic of Eurasia: general trends, local developments, M. V. Anikovich N. I. Platonova, Eds. (Institute for the Material Culture History, 2004), pp 6–17 (in Russian).
